# FlAsH-ID: A short peptide tag for live cell photoproximity labeling

**DOI:** 10.1101/2025.10.24.684417

**Authors:** Wuyue Zhou, Shashank Nagaraja, Jihye Kim, Thomas Venables, Matthew E. Pipkin, Ciaran P. Seath

## Abstract

Methods to determine how biomolecules interact in a cellular context has led to significant advances in our understanding of biology. Of these, proximity labeling has emerged as a valuable tool for the interrogation protein-protein and protein-RNA interactions. Almost all proximity labeling methods are deployed via large fusion proteins, which while powerful in many contexts, can disrupt native biology or obscure important epitopes on the protein under study. This challenge is especially prominent for small transcriptionally active proteins where the protein cistrome is vital for correct localization and function. Here, we have developed a photoproximity labeling method that is localized to a short 6 amino acid peptide sequence that employs the combination of the Tsien tetracysteine tag with FlAsH dye for localized singlet oxygen generation that we term FlAsH-ID. We demonstrate this method is non toxic and can be employed to label several cellular compartments, and generate high quality interactomics data around H3.1. Furthermore, we show that FlAsH-ID can be used to probe dynamic chnages in protein movement in response to immune stimuli, identifying several RNA-binding protiens that are trafficked to the nucleus following poly(I:C) treatment. Finally we demonstrate FlAsH-ID can be used for proximity proteomics in primary CD8^+^ T cells by focusing on the transcription factor RUNX3. RUNX3-tetracysteine, but not RUNX3-TurboID, recaptiulated the function of wildtype RUNX3 and rescued the phenotype of *Runx3-*deficeint CD8^+^ T cells in response to viral infection *in vivo*. In primary CD8^+^ T cells, FlAsH-ID identified RUNX3 in proximity to the nucleosome remodeler ARID1A and we show that both factors act concertedly during initial naive CD8^+^ T cell activation to drive chromatin accessibility in *cis*-regulatory regions that induce differentiation of effector and long-lived memory CD8^+^ T cells. Our results suggest this technique will expand the field of proximity labeling to small, functionally sensitive proteins in primary cells without perturbing their function.
