## Supplementary material for "FlAsH-ID: A short peptide tag for live cell photoproximity labeling": Table 1: Plasmid sequences

### Sheet: pcDNA3.1(+) Plasmid
Plasmid	DNA Sequence	Protein Sequence
Hint1-FT2-FLAG	ATGGCAGATGAGATTGCCAAGGCTCAGGTCGCTCGGCCTGGTGGCGACACGATCTTTGGGAAGATCATCCGCAAGGAAATACCAGCCAAAATCATTTTTGAGGATGACCGGTGCCTTGCTTTCCATGACATTTCCCCTCAAGCACCAACACATTTTCTGGTGATACCCAAGAAACATATATCCCAGATTTCTGTGGCAGAAGATGATGATGAAAGTCTTCTTGGACACTTAATGATTGTTGGCAAGAAATGTGCTGCTGATCTGGGCCTGAATAAGGGTTATCGAATGGTGGTGAATGAAGGTTCAGATGGTGGACAGTCTGTCTATCACGTTCATCTCCATGTTCTTGGAGGTCGGCAAATGCATTGGCCTCCTGGTACGCGTCACAGGTGGTGTTGC…	MADEIAKAQVARPGGDTIFGKIIRKEIPAKIIFEDDRCLAFHDISPQAPTHFLVIPKKHISQISVAEDDDESLLGHLMIVGKKCAADLGLNKGYRMVVNEGSDGGQSVYHVHLHVLGGRQMHWPPGTRHRWCCPGCCKTFILDYKDDDDKV
IgGκ-3xFLAG-FT2-B7	ATGGAGACCGACACTCTTCTTCTGTGGGTGCTCCTTCTCTGGGTGCCGGGGAGCACAGGTGATGGTGACTATAAGGACGATGATGACAAAGACTACAAGGATGATGATGATAAGGACTATAAAGATGATGACGACAAGGGCGGTTCAGGGCATCGATGGTGCTGTCCAGGTTGCTGCAAGACCTTTGGTGGGTCAGGCGCTGATTTTTCCACACCAAATATTACAGAAAGTGGCAATCCGAGTGCAGACACTAAGCGGATAACATGTTTCGCCTCTGGTGGGTTTCCAAAACCTCGCTTCAGTTGGCTCGAAAACGGCAGAGAGTTGCCGGGGATAAATACAACAATTTCACAGGACCCCGAGAGCGAATTGTACACGATTTCCTCACAACTGGATTTC…	METDTLLLWVLLLWVPGSTGDGDYKDDDDKDYKDDDDKDYKDDDDKGGSGHRWCCPGCCKTFGGSGADFSTPNITESGNPSADTKRITCFASGGFPKPRFSWLENGRELPGINTTISQDPESELYTISSQLDFNTTRNHTIKCLIKYGDAHVSEDFTWEKPPEDPPDSKNTLVLFGAGFGAVITVVVIVVIIKCFCKHRSCFRRNEASRETNNSLTFGPEEALAEQTVFL
3xFLAG-FT2-3xNIK	ATGGGCGACTACAAAGACGATGATGACAAAGATTACAAAGATGATGATGACAAGGATTATAAAGATGACGACGACAAGGGAGGTTCCGGTCATAGGTGGTGCTGTCCGGGGTGTTGTAAAACTTTCGGGGGCTCAGGCCGGATGCGGAAGAAGAGGAAGAAGAAGCTTAGGATTTTGAGGATGCGCAAGAAGAGAAAGAAAAAGCTGCGAATCTTGAGGATGAGAAAGAAGAGAAAAAAGAAATTGAGGATTCTG	MGDYKDDDDKDYKDDDDKDYKDDDDKGGSGHRWCCPGCCKTFGGSGRMRKKRKKKLRILRMRKKRKKKLRILRMRKKRKKKLRIL
PDK1-3xFLAG-FT2	ATGAGATTGGCTCGACTCCTGCGGGGAGCAGCCCTCGCAGGTCCAGGACCGGGGCTTAGAGCGGCAGGCTTCTCCCGGTCTTTTAGCAGTGACAGTGGCTCCAGCCCGGCTTCTGAGCGAGGTGTCCCTGGTCAGGTGGACTTTTATGCGCGATTCTCACCGAGTCCACTCTCCATGAAGCAATTCCTCGATTTCGGAAGTGTCAATGCGTGCGAGAAGACCTCCTTTATGTTCCTGAGGCAGGAACTGCCCGTGAGGCTGGCAAACATTATGAAGGAAATCAGCCTTCTTCCGGACAATCTGCTTCGAACCCCATCTGTACAATTGGTCCAGAGCTGGTATATCCAAAGCCTGCAAGAGCTGCTCGACTTCAAGGACAAAAGCGCCGAGGATGCAAAA…	MRLARLLRGAALAGPGPGLRAAGFSRSFSSDSGSSPASERGVPGQVDFYARFSPSPLSMKQFLDFGSVNACEKTSFMFLRQELPVRLANIMKEISLLPDNLLRTPSVQLVQSWYIQSLQELLDFKDKSAEDAKAIYDFTDTVIRIRNRHNDVIPTMAQGVIEYKESFGVDPVTSQNVQYFLDRFYMSRISIRMLLNQHSLLFGGKGKGSPSHRKHIGSINPNCNVLEVIKDGYENARRLCDLYYINSPELELEELNAKSPGQPIQVVYVPSHLYHMVFELFKNAMRATMEHHANRGVYPPIQVHVTLGNEDLTVKMSDRGGGVPLRKIDRLFNYMYSTAPRPRVETSRAVPLAGFGYGLPISRLYAQYFQGDLKLYSLEGYGTDAVIYIKALSTDSIER…
H3.1-FT2-FLAG	ATGGCTCGCACTAAGCAAACTGCTCGGAAGTCTACTGGTGGCAAGGCGCCACGCAAACAGTTGGCCACTAAGGCAGCCCGCAAAAGCGCTCCGGCCACCGGCGGCGTGAAAAAGCCCCACCGCTACCGGCCGGGCACCGTGGCTCTGCGCGAGATCCGCCGTTATCAGAAGTCCACTGAACTGCTTATTCGTAAACTACCTTTCCAGCGCCTGGTGCGCGAGATTGCGCAGGACTTTAAAACAGACCTGCGTTTCCAGAGCTCCGCTGTGATGGCTCTGCAGGAGGCGTGCGAGGCCTACTTGGTAGGGCTATTTGAGGACACTAACCTGTGCGCCATCCACGCCAAGCGCGTCACTATCATGCCCAAGGACATCCAGCTCGCCCGCCGCATCCGCGGA…	MARTKQTARKSTGGKAPRKQLATKAARKSAPATGGVKKPHRYRPGTVALREIRRYQKSTELLIRKLPFQRLVREIAQDFKTDLRFQSSAVMALQEACEAYLVGLFEDTNLCAIHAKRVTIMPKDIQLARRIRGERAGSGSGHRWCCPGCCKTFGSGSGDYKDDDDK
H3.1-FLAG	ATGGCTCGCACTAAGCAAACTGCTCGGAAGTCTACTGGTGGCAAGGCGCCACGCAAACAGTTGGCCACTAAGGCAGCCCGCAAAAGCGCTCCGGCCACCGGCGGCGTGAAAAAGCCCCACCGCTACCGGCCGGGCACCGTGGCTCTGCGCGAGATCCGCCGTTATCAGAAGTCCACTGAACTGCTTATTCGTAAACTACCTTTCCAGCGCCTGGTGCGCGAGATTGCGCAGGACTTTAAAACAGACCTGCGTTTCCAGAGCTCCGCTGTGATGGCTCTGCAGGAGGCGTGCGAGGCCTACTTGGTAGGGCTATTTGAGGACACTAACCTGTGCGCCATCCACGCCAAGCGCGTCACTATCATGCCCAAGGACATCCAGCTCGCCCGCCGCATCCGCGGA…	MARTKQTARKSTGGKAPRKQLATKAARKSAPATGGVKKPHRYRPGTVALREIRRYQKSTELLIRKLPFQRLVREIAQDFKTDLRFQSSAVMALQEACEAYLVGLFEDTNLCAIHAKRVTIMPKDIQLARRIRGERASGDYKDDDDK
FT-3xFLAG-H3.1-T2A-mCherry	ATGTGTTGCCCGGGCTGCTGTGGATCAGGTTCTGACTACAAGGACCACGACGGTGATTATAAGGATCATGACATCGATTACAAGGACGATGACGACAAGGGTTCCGGTTCTATGGCTCGCACTAAGCAAACTGCTCGGAAGTCTACTGGTGGCAAGGCCCCACGCAAACAGCTGGCCACTAAGGCAGCCCGCAAAAGCGCTCCCGCCACCGGCGGCGTGAAAAAGCCCCACCGCTACCGGCCCGGCACCGTGGCTCTGCGCGAGATCCGCAGGTATCAGAAGTCCACTGAACTGCTGATTAGGAAACTGCCTTTCCAGCGCCTGGTGCGCGAGATTGCCCAGGACTTTAAAACAGACCTGAGGTTCCAGAGCTCCGCTGTGATGGCTCTGCAGGAGGCC…	MCCPGCCGSGSDYKDHDGDYKDHDIDYKDDDDKGSGSMARTKQTARKSTGGKAPRKQLATKAARKSAPATGGVKKPHRYRPGTVALREIRRYQKSTELLIRKLPFQRLVREIAQDFKTDLRFQSSAVMALQEACEAYLVGLFEDTNLCAIHAKRVTIMPKDIQLARRIRGERAGSGEGRGSLLTCGDVEENPGPMVSKGEEDNMAIIKEFMRFKVHMEGSVNGHEFEIEGEGEGRPYEGTQTAKLKVTKGGPLPFAWDILSPQFMYGSKAYVKHPADIPDYLKLSFPEGFKWERVMNFEDGGVVTVTQDSSLQDGEFIYKVKLRGTNFPSDGPVMQKKTMGWEASSERMYPEDGALKGEIKQRLKLKDGGHYDAEVKTTYKAKKPVQLPGAYNVNIKLD…
3xMyc-RUNX3	ATGGAGCAGAAACTCATCTCTGAAGAGGATCTGGGAGAACAAAAGTTGATTTCAGAAGAAGACCTGATCGAACAGAAGCTCATCTCTGAGGAGGATCTGGGATCCGCATCGAACAGCATCTTCGACTCCTTCCCGACCTACTCGCCGACCTTCATCCGCGACCCAAGCACCAGCCGCCGCTTCACACCTCCCTCCCCGGCCTTCCCCTGCGGCGGCGGCGGCGGCAAGATGGGCGAGAACAGCGGCGCGCTGAGCGCGCAGGCGGCCGTGGGGCCCGGAGGGCGCGCCCGGCCCGAGGTGCGCTCGATGGTGGACGTGCTGGCGGACCACGCAGGCGAGCTCGTGCGCACCGACAGCCCCAACTTCCTCTGCTCCGTGCTGCCCTCGCACTGGCGCTGC…	MEQKLISEEDLGEQKLISEEDLIEQKLISEEDLGSASNSIFDSFPTYSPTFIRDPSTSRRFTPPSPAFPCGGGGGKMGENSGALSAQAAVGPGGRARPEVRSMVDVLADHAGELVRTDSPNFLCSVLPSHWRCNKTLPVAFKVVALGDVPDGTVVTVMAGNDENYSAELRNASAVMKNQVARFNDLRFVGRSGRGKSFTLTITVFTNPTQVATYHRAIKVTVDGPREPRRHRQKLEDQTKPFPDRFGDLERLRMRVTPSTPSPRGSLSTTSHFSSQPQTPIQGTSELNPFSDPRQFDRSFPTLPTLTESRFPDPRMHYPGAMSAAFPYSATPSGTSISSLSVAGMPATSRFHHTYLPPPYPGAPQNQSGPFQANPSPYHLYYGTSSGSYQFSMVAGSSS…
3xMyc-FT-RUNX3	ATGGAGCAGAAACTCATCTCTGAAGAGGATCTGGGAGAACAAAAGTTGATTTCAGAAGAAGACCTGATCGAACAGAAGCTCATCTCTGAGGAGGATCTGGGATCGTGTTGCCCGGGCTGCTGTGGATCCGCATCGAACAGCATCTTCGACTCCTTCCCGACCTACTCGCCGACCTTCATCCGCGACCCAAGCACCAGCCGCCGCTTCACACCTCCCTCCCCGGCCTTCCCCTGCGGCGGCGGCGGCGGCAAGATGGGCGAGAACAGCGGCGCGCTGAGCGCGCAGGCGGCCGTGGGGCCCGGAGGGCGCGCCCGGCCCGAGGTGCGCTCGATGGTGGACGTGCTGGCGGACCACGCAGGCGAGCTCGTGCGCACCGACAGCCCCAACTTCCTCTGCTCC…	MEQKLISEEDLGEQKLISEEDLIEQKLISEEDLGSCCPGCCGSASNSIFDSFPTYSPTFIRDPSTSRRFTPPSPAFPCGGGGGKMGENSGALSAQAAVGPGGRARPEVRSMVDVLADHAGELVRTDSPNFLCSVLPSHWRCNKTLPVAFKVVALGDVPDGTVVTVMAGNDENYSAELRNASAVMKNQVARFNDLRFVGRSGRGKSFTLTITVFTNPTQVATYHRAIKVTVDGPREPRRHRQKLEDQTKPFPDRFGDLERLRMRVTPSTPSPRGSLSTTSHFSSQPQTPIQGTSELNPFSDPRQFDRSFPTLPTLTESRFPDPRMHYPGAMSAAFPYSATPSGTSISSLSVAGMPATSRFHHTYLPPPYPGAPQNQSGPFQANPSPYHLYYGTSSGSYQF…
3xMyc-FT2-RUNX3	ATGGAGCAGAAACTCATCTCTGAAGAGGATCTGGGAGAACAAAAGTTGATTTCAGAAGAAGACCTGATCGAACAGAAGCTCATCTCTGAGGAGGATCTGGGATCGCACAGGTGGTGTTGCCCGGGCTGCTGTAAGACCTTCGGATCCGCATCGAACAGCATCTTCGACTCCTTCCCGACCTACTCGCCGACCTTCATCCGCGACCCAAGCACCAGCCGCCGCTTCACACCTCCCTCCCCGGCCTTCCCCTGCGGCGGCGGCGGCGGCAAGATGGGCGAGAACAGCGGCGCGCTGAGCGCGCAGGCGGCCGTGGGGCCCGGAGGGCGCGCCCGGCCCGAGGTGCGCTCGATGGTGGACGTGCTGGCGGACCACGCAGGCGAGCTCGTGCGCACCGACAGC…	MEQKLISEEDLGEQKLISEEDLIEQKLISEEDLGSHRWCCPGCCKTFGSASNSIFDSFPTYSPTFIRDPSTSRRFTPPSPAFPCGGGGGKMGENSGALSAQAAVGPGGRARPEVRSMVDVLADHAGELVRTDSPNFLCSVLPSHWRCNKTLPVAFKVVALGDVPDGTVVTVMAGNDENYSAELRNASAVMKNQVARFNDLRFVGRSGRGKSFTLTITVFTNPTQVATYHRAIKVTVDGPREPRRHRQKLEDQTKPFPDRFGDLERLRMRVTPSTPSPRGSLSTTSHFSSQPQTPIQGTSELNPFSDPRQFDRSFPTLPTLTESRFPDPRMHYPGAMSAAFPYSATPSGTSISSLSVAGMPATSRFHHTYLPPPYPGAPQNQSGPFQANPSPYHLYYGTS…
3xMyc-TurboID-RUNX3	ATGGAGCAGAAACTCATCTCTGAAGAGGATCTGGGAGAACAAAAGTTGATTTCAGAAGAAGACCTGATCGAACAGAAGCTCATCTCTGAGGAGGATCTGGGATCCAAAGACAATACTGTGCCTCTGAAGCTGATCGCTCTCCTGGCTAATGGCGAGTTCCATAGTGGCGAACAGCTGGGAGAAACCCTGGGCATGTCCAGGGCCGCTATCAACAAGCACATTCAGACTCTGCGCGACTGGGGCGTGGACGTGTTCACCGTGCCCGGAAAGGGCTACTCTCTGCCCGAGCCTATCCCGCTGCTGAACGCTAAACAGATTCTGGGACAGCTGGACGGCGGGAGCGTGGCAGTCCTGCCTGTGGTCGACTCCACCAATCAGTACCTGCTGGATCGAATCGGC…	MEQKLISEEDLGEQKLISEEDLIEQKLISEEDLGSKDNTVPLKLIALLANGEFHSGEQLGETLGMSRAAINKHIQTLRDWGVDVFTVPGKGYSLPEPIPLLNAKQILGQLDGGSVAVLPVVDSTNQYLLDRIGELKSGDACIAEYQQAGRGSRGRKWFSPFGANLYLSMFWRLKRGPAAIGLGPVIGIVMAEALRKLGADKVRVKWPNDLYLQDRKLAGILVELAGITGDAAQIVIGAGINVAMRRVEESVVNQGWITLQEAGINLDRNTLAATLIRELRAALELFEQEGLAPYLPRWEKLDNFINRPVKLIIGDKEIFGISRGIDKQGALLLEQDGVIKPWMGGEISLRSAEKGSASNSIFDSFPTYSPTFIRDPSTSRRFTPPSPAFPCGGGGGKMG…

### Sheet: pMIA3 plasmid
Plasmid	DNA Sequence	Protein Sequence
3xMyc-mRUNX3	ATGGAGCAGAAACTCATCTCTGAAGAGGATCTGGGAGAACAAAAGTTGATTTCAGAAGAAGACCTGATCGAACAGAAGCTCATCTCTGAGGAGGATCTGGGATCCGCTTCCAACAGCATCTTTGACTCCTTCCCCAACTATACACCAACCTTCATACGAGACCCGAGCACCAGCCGCCGCTTCACTCCCCCTTCAACCGCTTTTCCATGCGGCGGAGGTGGAGGAGGCAAGATGGGGGAAAACAGTGGGGCACTAAGCGCGCAGGCAACCGCGGGCCCCGGCGGCCGCACCCGGCCCGAAGTGCGCTCGATGGTGGACGTGCTGGCCGACCACGCGGGAGAGCTCGTGCGCACCGACAGCCCCAACTTCCTCTGCTCCGTGCTGCCCTCGCACTGGCGC…	MEQKLISEEDLGEQKLISEEDLIEQKLISEEDLGSASNSIFDSFPNYTPTFIRDPSTSRRFTPPSTAFPCGGGGGGKMGENSGALSAQATAGPGGRTRPEVRSMVDVLADHAGELVRTDSPNFLCSVLPSHWRCNKTLPVAFKVVALGDVPDGTVVTVMAGNDENYSAELRNASAVMKNQVARFNDLRFVGRSGRGKSFTLTITVFTNPTQVATYHRAIKVTVDGPREPRRHRQKIEDQTKAFPDRFGDLRMRVTPSTPSPRGSLSTTSHFSSQAQTPIQGSSDLNPFSDPRQFDRSFPTLQSLTESRFPDPRMHYPGAMSAAFPYSATPSGTSLGSLSVAGMPASSRFHHTYLPPPYPGAPQSQSGPFQANPAPYHLFYGASSGSYQFSMAAAGGGER…
3xMyc-FT-mRUNX3	ATGGAGCAGAAACTCATCTCTGAAGAGGATCTGGGAGAACAAAAGTTGATTTCAGAAGAAGACCTGATCGAACAGAAGCTCATCTCTGAGGAGGATCTGGGATCGTGTTGCCCGGGCTGCTGTGGATCCGCTTCCAACAGCATCTTTGACTCCTTCCCCAACTATACACCAACCTTCATACGAGACCCGAGCACCAGCCGCCGCTTCACTCCCCCTTCAACCGCTTTTCCATGCGGCGGAGGTGGAGGAGGCAAGATGGGGGAAAACAGTGGGGCACTAAGCGCGCAGGCAACCGCGGGCCCCGGCGGCCGCACCCGGCCCGAAGTGCGCTCGATGGTGGACGTGCTGGCCGACCACGCGGGAGAGCTCGTGCGCACCGACAGCCCCAACTTCCTCTGC…	MEQKLISEEDLGEQKLISEEDLIEQKLISEEDLGSCCPGCCGSASNSIFDSFPNYTPTFIRDPSTSRRFTPPSTAFPCGGGGGGKMGENSGALSAQATAGPGGRTRPEVRSMVDVLADHAGELVRTDSPNFLCSVLPSHWRCNKTLPVAFKVVALGDVPDGTVVTVMAGNDENYSAELRNASAVMKNQVARFNDLRFVGRSGRGKSFTLTITVFTNPTQVATYHRAIKVTVDGPREPRRHRQKIEDQTKAFPDRFGDLRMRVTPSTPSPRGSLSTTSHFSSQAQTPIQGSSDLNPFSDPRQFDRSFPTLQSLTESRFPDPRMHYPGAMSAAFPYSATPSGTSLGSLSVAGMPASSRFHHTYLPPPYPGAPQSQSGPFQANPAPYHLFYGASSGSYQFSM…
3xMyc-FT2-mRUNX3	ATGGAGCAGAAACTCATCTCTGAAGAGGATCTGGGAGAACAAAAGTTGATTTCAGAAGAAGACCTGATCGAACAGAAGCTCATCTCTGAGGAGGATCTGGGATCGCACAGGTGGTGTTGCCCGGGCTGCTGTAAGACCTTCGGATCCGCTTCCAACAGCATCTTTGACTCCTTCCCCAACTATACACCAACCTTCATACGAGACCCGAGCACCAGCCGCCGCTTCACTCCCCCTTCAACCGCTTTTCCATGCGGCGGAGGTGGAGGAGGCAAGATGGGGGAAAACAGTGGGGCACTAAGCGCGCAGGCAACCGCGGGCCCCGGCGGCCGCACCCGGCCCGAAGTGCGCTCGATGGTGGACGTGCTGGCCGACCACGCGGGAGAGCTCGTGCGCACCGAC…	MEQKLISEEDLGEQKLISEEDLIEQKLISEEDLGSHRWCCPGCCKTFGSASNSIFDSFPNYTPTFIRDPSTSRRFTPPSTAFPCGGGGGGKMGENSGALSAQATAGPGGRTRPEVRSMVDVLADHAGELVRTDSPNFLCSVLPSHWRCNKTLPVAFKVVALGDVPDGTVVTVMAGNDENYSAELRNASAVMKNQVARFNDLRFVGRSGRGKSFTLTITVFTNPTQVATYHRAIKVTVDGPREPRRHRQKIEDQTKAFPDRFGDLRMRVTPSTPSPRGSLSTTSHFSSQAQTPIQGSSDLNPFSDPRQFDRSFPTLQSLTESRFPDPRMHYPGAMSAAFPYSATPSGTSLGSLSVAGMPASSRFHHTYLPPPYPGAPQSQSGPFQANPAPYHLFYGASSG…
3xMyc-mRUNX3-AD	ATGGAGCAGAAACTCATCTCTGAAGAGGATCTGGGAGAACAAAAGTTGATTTCAGAAGAAGACCTGATCGAACAGAAGCTCATCTCTGAGGAGGATCTGGGATCCGCTTCCAACAGCATCTTTGACTCCTTCCCCAACTATACACCAACCTTCATACGAGACCCGAGCACCAGCCGCCGCTTCACTCCCCCTTCAACCGCTTTTCCATGCGGCGGAGGTGGAGGAGGCAAGATGGGGGAAAACAGTGGGGCACTAAGCGCGCAGGCAACCGCGGGCCCCGGCGGCCGCACCCGGCCCGAAGTGCGCTCGATGGTGGACGTGCTGGCCGACCACGCGGGAGAGCTCGTGCGCACCGACAGCCCCAACTTCCTCTGCTCCGTGCTGCCCTCGCACTGGCGC…	MEQKLISEEDLGEQKLISEEDLIEQKLISEEDLGSASNSIFDSFPNYTPTFIRDPSTSRRFTPPSTAFPCGGGGGGKMGENSGALSAQATAGPGGRTRPEVRSMVDVLADHAGELVRTDSPNFLCSVLPSHWRCNKTLPVAFKVVALGDVPDGTVVTVMAGNDENYSAELRNASAVMKNQVARFNDLRFVGRSGRGKSFTLTITVFTNPTQVATYHRAIKVTVDGPREPRRHRQKIEDQTKAFPDRFGDLRMRVTPSTPSPRGSLSTTSHFSSQAQTPIQGSSYPGAPQSQSGPFQANPAPYHLFYGASSGSYQFSMAAAGGGERSPTRMLTSCPSGASVSAGNLMNPSLGQADGVEADGSHSNSPTALSTPGRMDEAVWRPY
3xMyc-FT-mRUNX3-AD	ATGGAGCAGAAACTCATCTCTGAAGAGGATCTGGGAGAACAAAAGTTGATTTCAGAAGAAGACCTGATCGAACAGAAGCTCATCTCTGAGGAGGATCTGGGATCGTGTTGCCCGGGCTGCTGTGGATCCGCTTCCAACAGCATCTTTGACTCCTTCCCCAACTATACACCAACCTTCATACGAGACCCGAGCACCAGCCGCCGCTTCACTCCCCCTTCAACCGCTTTTCCATGCGGCGGAGGTGGAGGAGGCAAGATGGGGGAAAACAGTGGGGCACTAAGCGCGCAGGCAACCGCGGGCCCCGGCGGCCGCACCCGGCCCGAAGTGCGCTCGATGGTGGACGTGCTGGCCGACCACGCGGGAGAGCTCGTGCGCACCGACAGCCCCAACTTCCTCTGC…	MEQKLISEEDLGEQKLISEEDLIEQKLISEEDLGSCCPGCCGSASNSIFDSFPNYTPTFIRDPSTSRRFTPPSTAFPCGGGGGGKMGENSGALSAQATAGPGGRTRPEVRSMVDVLADHAGELVRTDSPNFLCSVLPSHWRCNKTLPVAFKVVALGDVPDGTVVTVMAGNDENYSAELRNASAVMKNQVARFNDLRFVGRSGRGKSFTLTITVFTNPTQVATYHRAIKVTVDGPREPRRHRQKIEDQTKAFPDRFGDLRMRVTPSTPSPRGSLSTTSHFSSQAQTPIQGSSYPGAPQSQSGPFQANPAPYHLFYGASSGSYQFSMAAAGGGERSPTRMLTSCPSGASVSAGNLMNPSLGQADGVEADGSHSNSPTALSTPGRMDEAVWRPY
3xMyc-FT2-mRUNX3-AD	ATGGAGCAGAAACTCATCTCTGAAGAGGATCTGGGAGAACAAAAGTTGATTTCAGAAGAAGACCTGATCGAACAGAAGCTCATCTCTGAGGAGGATCTGGGATCGCACAGGTGGTGTTGCCCGGGCTGCTGTAAGACCTTCGGATCCGCTTCCAACAGCATCTTTGACTCCTTCCCCAACTATACACCAACCTTCATACGAGACCCGAGCACCAGCCGCCGCTTCACTCCCCCTTCAACCGCTTTTCCATGCGGCGGAGGTGGAGGAGGCAAGATGGGGGAAAACAGTGGGGCACTAAGCGCGCAGGCAACCGCGGGCCCCGGCGGCCGCACCCGGCCCGAAGTGCGCTCGATGGTGGACGTGCTGGCCGACCACGCGGGAGAGCTCGTGCGCACCGAC…	MEQKLISEEDLGEQKLISEEDLIEQKLISEEDLGSHRWCCPGCCKTFGSASNSIFDSFPNYTPTFIRDPSTSRRFTPPSTAFPCGGGGGGKMGENSGALSAQATAGPGGRTRPEVRSMVDVLADHAGELVRTDSPNFLCSVLPSHWRCNKTLPVAFKVVALGDVPDGTVVTVMAGNDENYSAELRNASAVMKNQVARFNDLRFVGRSGRGKSFTLTITVFTNPTQVATYHRAIKVTVDGPREPRRHRQKIEDQTKAFPDRFGDLRMRVTPSTPSPRGSLSTTSHFSSQAQTPIQGSSYPGAPQSQSGPFQANPAPYHLFYGASSGSYQFSMAAAGGGERSPTRMLTSCPSGASVSAGNLMNPSLGQADGVEADGSHSNSPTALSTPGRMDEAVWRPY
3xMyc-TurboID-mRUNX3	ATGGAGCAGAAACTCATCTCTGAAGAGGATCTGGGAGAACAAAAGTTGATTTCAGAAGAAGACCTGATCGAACAGAAGCTCATCTCTGAGGAGGATCTGGGATCCAAAGACAATACTGTGCCTCTGAAGCTGATCGCTCTCCTGGCTAATGGCGAGTTCCATAGTGGCGAACAGCTGGGAGAAACCCTGGGCATGTCCAGGGCCGCTATCAACAAGCACATTCAGACTCTGCGCGACTGGGGCGTGGACGTGTTCACCGTGCCCGGAAAGGGCTACTCTCTGCCCGAGCCTATCCCGCTGCTGAACGCTAAACAGATTCTGGGACAGCTGGACGGCGGGAGCGTGGCAGTCCTGCCTGTGGTCGACTCCACCAATCAGTACCTGCTGGATCGAATCGGC…	MEQKLISEEDLGEQKLISEEDLIEQKLISEEDLGSKDNTVPLKLIALLANGEFHSGEQLGETLGMSRAAINKHIQTLRDWGVDVFTVPGKGYSLPEPIPLLNAKQILGQLDGGSVAVLPVVDSTNQYLLDRIGELKSGDACIAEYQQAGRGSRGRKWFSPFGANLYLSMFWRLKRGPAAIGLGPVIGIVMAEALRKLGADKVRVKWPNDLYLQDRKLAGILVELAGITGDAAQIVIGAGINVAMRRVEESVVNQGWITLQEAGINLDRNTLAATLIRELRAALELFEQEGLAPYLPRWEKLDNFINRPVKLIIGDKEIFGISRGIDKQGALLLEQDGVIKPWMGGEISLRSAEKGSASNSIFDSFPNYTPTFIRDPSTSRRFTPPSTAFPCGGGGGGKM…

### Sheet: pLenti plasmid
Plasmid	DNA Sequence	Protein Sequence
pLenti-hPGK-H3.1-FT2-FLAG	ATGGCTCGCACTAAGCAAACTGCTCGGAAGTCTACTGGTGGCAAGGCGCCACGCAAACAGTTGGCCACTAAGGCAGCCCGCAAAAGCGCTCCGGCCACCGGCGGCGTGAAAAAGCCCCACCGCTACCGGCCGGGCACCGTGGCTCTGCGCGAGATCCGCCGTTATCAGAAGTCCACTGAACTGCTTATTCGTAAACTACCTTTCCAGCGCCTGGTGCGCGAGATTGCGCAGGACTTTAAAACAGACCTGCGTTTCCAGAGCTCCGCTGTGATGGCTCTGCAGGAGGCGTGCGAGGCCTACTTGGTAGGGCTATTTGAGGACACTAACCTGTGCGCCATCCACGCCAAGCGCGTCACTATCATGCCCAAGGACATCCAGCTCGCCCGCCGCATCCGCGGA…	MARTKQTARKSTGGKAPRKQLATKAARKSAPATGGVKKPHRYRPGTVALREIRRYQKSTELLIRKLPFQRLVREIAQDFKTDLRFQSSAVMALQEACEAYLVGLFEDTNLCAIHAKRVTIMPKDIQLARRIRGERAGSGSGHRWCCPGCCKTFGSGSGDYKDDDDK
